# Acquisition and extinction of drug-context memories are linked to distinct epigenetic and transcriptional mechanisms in the mouse dentate gyrus

**DOI:** 10.64898/2026.03.02.708528

**Authors:** Madelyn R. Baker, Rose Sciortino, Caitlin Zarley, Diego Scala-Chavez, Paul Bergin, Anjali Rajadhyaksha, Miklos Toth

**Affiliations:** Department of Pharmacology, Weill Cornell Medicine, New York, NY 10065; Neuroscience Program, Weill Cornell Graduate School of Medical Sciences, New York, NY 10065; Division of Pediatric Neurology, Department of Pediatrics, Weill Cornell Medicine, New York, NY 10065; Feil Family Brain and Mind and Research Institute, Weill Cornell Medicine, New York, NY 10065; Center for Substance Abuse Research, Department of Neural Sciences, Lewis Katz School of Medicine, Temple University, Philadelphia, PA 19140

**Author notes:** Correspondence should be addressed to MT, Weill Cornell Medicine, 1300 York Ave, New York, NY 10065 or AR Lewis Katz School of Medicine of Temple University, 3500 N Broad Street, MERB 852, Philadelphia, PA 19140.

## Abstract

Acquisition and extinction of drug-context associations both involve learning, yet whether extinction erases the original drug memory remains unresolved. As learning is associated with epigenetically mediated transcriptional plasticity, we asked whether acquisition-induced DNA methylation and gene expression changes are reversed by extinction, or whether extinction induces its own distinct methylation and transcriptional changes. Here, we show that both acquisition and extinction of cocaine conditioned place preference (CPP) preferentially hypomethylated cis-regulatory elements and upregulated transcription, but at largely non-overlapping genomic regions and genes in the dorsal dentate gyrus, a key region in contextual learning. In both learning paradigms, the number of differentially expressed genes was an order of magnitude smaller than those differentially methylated, highlighting the robustness of the transcriptional network to epigenetic modifications, and implicating a non-linear relationship between regulatory elements and transcription characteristic for gene regulatory networks (GRNs). Notably, animals that failed to extinguish cocaine CPP displayed attenuated DNA methylation changes and minimal transcriptional response, consistent with the stochastic output of GRNs to produce alternative outcomes across individuals. Acquisition-upregulated genes were enriched in neuronal cilium functions, consistent with the known role of primary cilia in hippocampal learning and the persistence of drug-context memories through stable axo-ciliary signaling. In contrast, extinction-upregulated genes were overrepresented in mitochondrial energy homeostasis functions, suggesting their role in meeting rapid energy demands during learning. Overall, acquisition and extinction engage fundamentally distinct molecular mechanisms, providing a potential mechanistic explanation for why drug-context memories are suppressed but not erased by extinction.
