## Supplementary Table 2 for "Acquisition and extinction of drug-context memories are linked to distinct epigenetic and transcriptional mechanisms in the mouse dentate gyrus"

### Sheet: A. DEGs adj p <0.1
Supplementary Table 2. Acqusition DEGs (log2FC>1.3), with cilium related genes and DMGs highlighted
2A. Adjusted p<0.1
ENSEMBL	baseMean	log2FoldChange	lfcSE	stat	pvalue	padj	SYMBOL	cilium related genes	DMGs	Full gene name
ENSMUSG00000041616	44.5555	4.97739	1.42503	3.49284	0.000477907	0.0917556	Nppa
ENSMUSG00000036551	7.34648	4.87022	1.14799	4.2424	2.21146e-05	0.0201506	Akap14	Akap14		A kinase (PRKA) anchor protein 14
ENSMUSG00000035200	265.344	4.62352	1.23707	3.73748	0.000185876	0.0555183	Chrnb4
ENSMUSG00000032303	388.74	4.57535	1.07003	4.27591	1.90354e-05	0.0182484	Chrna3
ENSMUSG00000061048	34.3347	4.44083	1.25544	3.53727	0.000404282	0.0840862	Cdh3
ENSMUSG00000023945	188.344	4.41978	1.03375	4.27547	1.90733e-05	0.0182484	Slc5a7
ENSMUSG00000086995	11.3855	4.21947	1.21415	3.47525	0.000510385	0.094426	Gm13544
ENSMUSG00000039092	4.11806	4.03418	1.10525	3.65001	0.000262226	0.0654138	Sptlc3		Sptlc3	Serine palmitoyltransferase long chain base subunit 3
ENSMUSG00000023084	19.8565	3.6137	0.723193	4.99686	5.82714e-07	0.00246331	Lrrc71		Lrrc71	Leucine rich repeat containing 71
ENSMUSG00000026832	23.5468	3.54717	0.863723	4.10683	4.01121e-05	0.0264671	Cytip
ENSMUSG00000035539	19.4922	3.35448	0.8348	4.0183	5.86203e-05	0.0340096	Ccdc180		Ccdc180	Coiled-coil domain containing 180
ENSMUSG00000039155	28.2401	3.30446	0.74117	4.45843	8.2561e-06	0.0109871	Cdh26
ENSMUSG00000109228	7.98365	3.29967	0.902197	3.65738	0.000254809	0.0654138	Fam81b
ENSMUSG00000074555	8.34817	3.27062	0.845537	3.8681	0.000109687	0.0446565	Gm10714
ENSMUSG00000069372	269.828	3.13147	0.811386	3.8594	0.000113665	0.045312	Ctxn3
ENSMUSG00000010136	24.754	3.06855	0.712906	4.30428	1.67528e-05	0.0178091	Cimap3	Cimap3		Protein pitchfork
ENSMUSG00000031893	12.6614	3.02325	0.873814	3.45984	0.000540502	0.0976818	Tsnaxip1
ENSMUSG00000037627	34.9809	2.97632	0.575325	5.17328	2.30019e-07	0.00146714	Rgs22
ENSMUSG00000057777	27.9988	2.92964	0.769227	3.80855	0.000139787	0.0501577	Mab21l2
ENSMUSG00000022759	38.5231	2.91676	0.651916	4.47413	7.67216e-06	0.0109871	Lrrc74b		Lrrc74b	Leucine rich repeat containing 74B
ENSMUSG00000031927	18.9992	2.90573	0.841764	3.45195	0.000556543	0.0976818	1700012B09Rik
ENSMUSG00000038011	49.8916	2.87899	0.611711	4.70646	2.52054e-06	0.00602882	Dnah10	Dnah10	Dnah10	Dynein, axonemal, heavy chain 10
ENSMUSG00000026874	15.9152	2.87415	0.635256	4.52439	6.05691e-06	0.0105363	Hc		Hc	Hemolytic complement
ENSMUSG00000050157	16.7351	2.86539	0.759141	3.77451	0.000160323	0.0528928	Gm867
ENSMUSG00000001504	177.57	2.83097	0.780704	3.62618	0.000287647	0.0684184	Irx2		Irx2	Iroquois homeobox 2
ENSMUSG00000049353	26.3431	2.8269	0.741992	3.80988	0.000139037	0.0501577	Rd3	Rd3	Rd3	Protein RD3
ENSMUSG00000041479	97.4177	2.81931	0.749988	3.75913	0.000170502	0.054376	Syt15
ENSMUSG00000071202	17.1064	2.80287	0.681216	4.11452	3.87987e-05	0.0264671	Ccdc78
ENSMUSG00000022076	102.153	2.76888	0.741566	3.73383	0.000188591	0.0555183	Klhl1		Klhl1	Kelch like family member 1
ENSMUSG00000042707	55.7446	2.71327	0.750776	3.61396	0.000301558	0.0695218	Dnali1	Dnali1		Axonemal dynein light intermediate polypeptide 1
ENSMUSG00000032595	23.287	2.70571	0.688289	3.93106	8.45715e-05	0.0403225	Cdhr4
ENSMUSG00000032023	9.10312	2.6386	0.723096	3.64903	0.000263228	0.0654138	Jhy	Jhy	Jhy	Jhy protein
ENSMUSG00000037738	19.4235	2.60646	0.688214	3.78728	0.000152308	0.05113	Nek5	Nek5	Nek5	Serine_threonine-protein kinase Nek5
ENSMUSG00000031325	5.4166	2.59983	0.736678	3.52912	0.000416942	0.0851353	4930519F16Rik
ENSMUSG00000057280	24.3989	2.59776	0.720373	3.60613	0.000310796	0.0707986	Musk
ENSMUSG00000084989	31.4419	2.55162	0.670517	3.80545	0.000141548	0.0501577	Crocc2
ENSMUSG00000053153	36.7599	2.53451	0.641345	3.95187	7.7543e-05	0.039047	Spag16	Spag16		Sperm-associated antigen 16 protein
ENSMUSG00000055214	209.793	2.50012	0.556289	4.49429	6.98029e-06	0.0109871	Pld5
ENSMUSG00000020904	41.8712	2.38134	0.671044	3.54871	0.000387128	0.0823077	Cfap52	Cfap52		Cilia- and flagella-associated protein 52
ENSMUSG00000050625	21.9176	2.37392	0.611995	3.87898	0.000104894	0.0436337	Ccdc121rt1
ENSMUSG00000038677	140.981	2.34378	0.659663	3.55299	0.000380877	0.0818885	Scube3
ENSMUSG00000031737	35.8789	2.31682	0.633024	3.65992	0.000252292	0.0654138	Irx5		Irx5	Iroquois homeobox 5
ENSMUSG00000048442	18.9993	2.31049	0.464175	4.97763	6.43667e-07	0.00246331	Smim5		Smim5	Small integral membrane protein 5
ENSMUSG00000069911	156.93	2.27277	0.62211	3.65332	0.000258868	0.0654138	Insyn2b		Insyn2b	Inhibitory synaptic factor family member 2B
ENSMUSG00000048416	54.2421	2.26535	0.551373	4.10857	3.98124e-05	0.0264671	Mlf1	Mlf1		Myeloid leukemia factor 1
ENSMUSG00000030043	209.174	2.21577	0.59537	3.72167	0.000197912	0.0573794	Tacr1	Tacr1		Substance-P receptor
ENSMUSG00000028730	34.5456	2.21103	0.523343	4.22482	2.39136e-05	0.0207854	Cfap57	Cfap57		Cilia- and flagella-associated protein 57
ENSMUSG00000048070	27.2412	2.15911	0.562978	3.83515	0.000125488	0.0490043	Pirt
ENSMUSG00000039313	186.654	2.11854	0.59212	3.5779	0.000346369	0.0761812	Minar1
ENSMUSG00000031736	25.028	2.11411	0.568918	3.71602	0.000202389	0.0578017	Crnde
ENSMUSG00000056947	69.1983	2.05115	0.508865	4.03083	5.55791e-05	0.0340096	Mab21l1		Mab21l1	Mab-21 like 1
ENSMUSG00000000766	45.9979	2.03391	0.512346	3.96979	7.19352e-05	0.0382355	Oprm1
ENSMUSG00000030125	69.5894	2.02923	0.481436	4.21495	2.49837e-05	0.0207854	Lrrc23	Lrrc23		Leucine-rich repeat-containing protein 23
ENSMUSG00000035745	7.67234	2.02048	0.584571	3.45634	0.000547562	0.0976818	Grin3b		Grin3b	Glutamate ionotropic receptor NMDA type subunit 3B
ENSMUSG00000032034	100.898	2.01146	0.508486	3.95579	7.62831e-05	0.039047	Kcnj5
ENSMUSG00000096140	15.6886	2.00292	0.575509	3.48027	0.000500916	0.0940763	Ankrd66
ENSMUSG00000021281	45.6651	1.99661	0.52416	3.80915	0.000139446	0.0501577	Tnfaip2
ENSMUSG00000032511	35.0986	1.99466	0.577233	3.45556	0.000549144	0.0976818	Scn5a		Scn5a	sodium voltage-gated channel alpha subunit 5
ENSMUSG00000022805	52.766	1.98652	0.548093	3.62441	0.000289621	0.0684184	Cfap91	Cfap91		Cilia- and flagella-associated protein 91
ENSMUSG00000048721	80.5715	1.95264	0.503266	3.87994	0.000104481	0.0436337	Fndc9
ENSMUSG00000030708	19.2112	1.93001	0.508492	3.79555	0.000147319	0.0503383	Dnajb13	Dnajb13		DnaJ homolog subfamily B member 13
ENSMUSG00000019982	26.1339	1.89451	0.51301	3.69292	0.000221692	0.0614794	Myb
ENSMUSG00000037143	62.8169	1.82053	0.529929	3.43542	0.000591637	0.0984433	Cfap61	Cfap61	Cfap61	Cilia- and flagella-associated protein 61
ENSMUSG00000026875	30.8837	1.81656	0.322256	5.637	1.73034e-08	0.000331101	Traf1
ENSMUSG00000027171	26.0141	1.77264	0.502803	3.52551	0.000422673	0.0851353	Prrg4
ENSMUSG00000036198	60.9721	1.77199	0.506222	3.50041	0.000464535	0.0907028	Arhgap36
ENSMUSG00000010476	110.636	1.68793	0.489672	3.44706	0.000566719	0.0976818	Ebf3
ENSMUSG00000026649	75.0557	1.65492	0.419996	3.94031	8.13754e-05	0.0399261	Cfap126	Cfap126		Cilia- and flagella-associated protein 126
ENSMUSG00000075302	22.0867	1.65287	0.455891	3.62558	0.000288315	0.0684184	Erich2
ENSMUSG00000057098	254.045	1.59343	0.405873	3.92592	8.63978e-05	0.0403225	Ebf1		Ebf1	EBF transcription factor 1
ENSMUSG00000021200	150.821	1.56651	0.402852	3.88854	0.000100848	0.0436337	Asb2		Asb2	Ankyrin repeat and SOCS box containing 2
ENSMUSG00000027074	54.5459	1.5662	0.426711	3.67039	0.000242176	0.0654138	Slc43a3
ENSMUSG00000067276	30.1238	1.55702	0.400263	3.88998	0.000100252	0.0436337	Capn6
ENSMUSG00000031075	236.81	1.45934	0.36588	3.98859	6.64683e-05	0.0363392	Ano1		Ano1	Anoctamin 1
ENSMUSG00000044921	63.4425	1.45555	0.314698	4.62522	3.74197e-06	0.00716025	Rassf9
ENSMUSG00000020014	129.021	1.42629	0.401279	3.55437	0.000378891	0.0818885	Cfap54	Cfap54	Cfap54	Cilia- and flagella-associated protein 54
ENSMUSG00000024033	121.264	1.4255	0.389196	3.66268	0.000249594	0.0654138	Rsph1	Rsph1	Rsph1	Radial spoke head 1 homolog
ENSMUSG00000020799	56.497	1.4059	0.391891	3.58748	0.000333883	0.0742891	Tekt1	Tekt1		Tektin-1
ENSMUSG00000048038	73.4087	1.39862	0.314342	4.44936	8.61281e-06	0.0109871	Ccdc187
ENSMUSG00000025963	27.0972	1.39097	0.387305	3.59142	0.000328883	0.0740373	Mdh1b
ENSMUSG00000028753	159.096	1.38337	0.289586	4.77707	1.77867e-06	0.00486213	Vwa5b1
ENSMUSG00000022483	26.6171	1.34386	0.334445	4.01817	5.86526e-05	0.0340096	Col2a1
ENSMUSG00000034401	128.851	1.31421	0.298772	4.39871	1.08895e-05	0.0130232	Spata6	Spata6		Spermatogenesis-associated protein 6
ENSMUSG00000009281	240.027	1.29801	0.279038	4.65174	3.29144e-06	0.00699797	Rarres2
ENSMUSG00000016024	192.714	1.27141	0.361299	3.51899	0.000433196	0.0855368	Lbp
ENSMUSG00000048540	268.726	1.2637	0.336737	3.75278	0.000174884	0.0548591	Nhlh2		Nhlh2	Nescient helix-loop-helix 2
ENSMUSG00000020155	50.5468	1.26227	0.312973	4.03316	5.50316e-05	0.0340096	Kcnmb1
ENSMUSG00000037653	231.106	1.24476	0.360371	3.45412	0.000552094	0.0976818	Kctd8
ENSMUSG00000043621	102.298	1.2083	0.247797	4.87616	1.0817e-06	0.00344972	Ubxn10	Ubxn10	Ubxn10	UBX domain-containing protein 10
ENSMUSG00000044362	22.5677	1.19177	0.319031	3.73558	0.000187284	0.0555183	Ccdc89
ENSMUSG00000034227	358.301	1.18791	0.315125	3.76965	0.000163474	0.0530182	Foxj1	Foxj1	Foxj1	Forkhead box protein J1
ENSMUSG00000036395	28.1633	1.17861	0.322091	3.65924	0.000252965	0.0654138	Glb1l2
ENSMUSG00000039131	20.5146	1.14547	0.325535	3.51874	0.000433607	0.0855368	Gipc2
ENSMUSG00000048218	1075.12	1.06719	0.295232	3.61476	0.000300627	0.0695218	Amigo2		Amigo2	Adhesion molecule with Ig like domain 2
ENSMUSG00000030111	391.147	1.04204	0.299439	3.47997	0.000501478	0.0940763	A2m		A2m	A2M (Alpha-2-Macroglobulin)
ENSMUSG00000095304	245.246	0.986622	0.246565	4.00147	6.29489e-05	0.0354273	Plac9
ENSMUSG00000041144	107.547	0.970612	0.259358	3.74237	0.000182293	0.0555183	Dnah7b	Dnah7b	Dnah7b	Dynein, axonemal, heavy chain 7B
ENSMUSG00000041660	128.82	0.965592	0.280314	3.44468	0.000571746	0.0976818	Bbox1
ENSMUSG00000017446	93.688	0.948038	0.249717	3.79645	0.000146781	0.0503383	C1qtnf1		C1qtnf1	C1q and TNF related 1
ENSMUSG00000025789	258.951	0.883783	0.162206	5.44853	5.07887e-08	0.000485921	St8sia2		St8sia2	ST8 alpha-N-acetyl-neuraminide alpha-2,8-sialyltransferase 2
ENSMUSG00000008540	376.125	0.686991	0.164815	4.16826	3.06936e-05	0.0230533	Mgst1
ENSMUSG00000061322	123.619	0.64411	0.177263	3.63364	0.000279454	0.0684184	Dnai1	Dnai1		Dynein axonemal intermediate chain 1
ENSMUSG00000055639	162.281	0.607979	0.176772	3.43934	0.000583131	0.0984433	Dach1
ENSMUSG00000035095	168.618	0.562808	0.147024	3.828	0.000129191	0.0494413	Fam167a
ENSMUSG00000033502	130.954	0.550573	0.157669	3.49194	0.000479517	0.0917556	Cdc14a	Cdc14a		Dual specificity protein phosphatase CDC14A
ENSMUSG00000019988	100.14	0.471255	0.133156	3.53912	0.000401469	0.0840862	Nedd1	Nedd1	Nedd1	Protein NEDD1
ENSMUSG00000029544	1615.49	-0.429708	0.102835	-4.17861	2.93294e-05	0.0230533	Cabp1		Cabp1	Calcium binding protein 1
ENSMUSG00000044285	217.992	-2.65919	0.638673	-4.16362	3.1324e-05	0.0230533	Ubb-ps

### Sheet: B. DEGs adj p <0.05
Supplementary Table 2. Acqusition DEGs (log2FC>1.3) with cilium related genes and DMGs
2B. Adjusted p<0.05
ENSEMBL	baseMean	log2FoldChange	lfcSE	stat	pvalue	padj	SYMBOL	cilium related genes		Top 5 GO Cellular Components Categories overrepresented in Acq-DEGs with adj. p < 0.05
ENSMUSG00000036551	7.34648	4.87022	1.14799	4.2424	2.21146e-05	0.0201506	Lrrc74b			GO	Categories	relationship	enrichment	FDR
ENSMUSG00000032303	388.74	4.57535	1.07003	4.27591	1.90354e-05	0.0182484	Rgs22			GO:0042995	cell projection	parent	2.97	0.00705
ENSMUSG00000023945	188.344	4.41978	1.03375	4.27547	1.90733e-05	0.0182484	Mab21l2			GO:0005929	cilium	parent	5.7	0.00109
ENSMUSG00000023084	19.8565	3.6137	0.723193	4.99686	5.82714e-07	0.00246331	Chrna3			GO:0031514	motile cilium		12.14	8.34e-05
ENSMUSG00000026832	23.5468	3.54717	0.863723	4.10683	4.01121e-05	0.0264671	Rd3	Protein RD3		GO:0097729	9+2 motile cilium	child	13.98	8.72e-05
ENSMUSG00000035539	19.4922	3.35448	0.8348	4.0183	5.86203e-05	0.0340096	Klhl1			GO:0036126	sperm flagellum	child	13.31	0.000561
ENSMUSG00000039155	28.2401	3.30446	0.74117	4.45843	8.2561e-06	0.0109871	Cdh26
ENSMUSG00000074555	8.34817	3.27062	0.845537	3.8681	0.000109687	0.0446565	Mlf1	Myeloid leukemia factor 1
ENSMUSG00000069372	269.828	3.13147	0.811386	3.8594	0.000113665	0.045312	Tacr1	Substance-P receptor
ENSMUSG00000010136	24.754	3.06855	0.712906	4.30428	1.67528e-05	0.0178091	Tsnaxip1
ENSMUSG00000037627	34.9809	2.97632	0.575325	5.17328	2.30019e-07	0.00146714	Chrnb4
ENSMUSG00000022759	38.5231	2.91676	0.651916	4.47413	7.67216e-06	0.0109871	Fam81b
ENSMUSG00000038011	49.8916	2.87899	0.611711	4.70646	2.52054e-06	0.00602882	Sptlc3
ENSMUSG00000026874	15.9152	2.87415	0.635256	4.52439	6.05691e-06	0.0105363	Ccdc180
ENSMUSG00000071202	17.1064	2.80287	0.681216	4.11452	3.87987e-05	0.0264671	Syt15
ENSMUSG00000032595	23.287	2.70571	0.688289	3.93106	8.45715e-05	0.0403225	Cfap52	Cilia- and flagella-associated protein 52
ENSMUSG00000053153	36.7599	2.53451	0.641345	3.95187	7.7543e-05	0.039047	Crocc2
ENSMUSG00000055214	209.793	2.50012	0.556289	4.49429	6.98029e-06	0.0109871	Gm10714
ENSMUSG00000050625	21.9176	2.37392	0.611995	3.87898	0.000104894	0.0436337	Scube3
ENSMUSG00000048442	18.9993	2.31049	0.464175	4.97763	6.43667e-07	0.00246331	Cdh3
ENSMUSG00000048416	54.2421	2.26535	0.551373	4.10857	3.98124e-05	0.0264671	Ccdc78
ENSMUSG00000028730	34.5456	2.21103	0.523343	4.22482	2.39136e-05	0.0207854	1700012B09Rik
ENSMUSG00000048070	27.2412	2.15911	0.562978	3.83515	0.000125488	0.0490043	Cfap57	Cilia- and flagella-associated protein 57
ENSMUSG00000056947	69.1983	2.05115	0.508865	4.03083	5.55791e-05	0.0340096	Dnali1	Axonemal dynein light intermediate polypeptide 1
ENSMUSG00000000766	45.9979	2.03391	0.512346	3.96979	7.19352e-05	0.0382355	Musk
ENSMUSG00000030125	69.5894	2.02923	0.481436	4.21495	2.49837e-05	0.0207854	Dnah10	Dynein, axonemal, heavy chain 10
ENSMUSG00000032034	100.898	2.01146	0.508486	3.95579	7.62831e-05	0.039047	Spag16	Sperm-associated antigen 16 protein
ENSMUSG00000048721	80.5715	1.95264	0.503266	3.87994	0.000104481	0.0436337	Irx5
ENSMUSG00000026875	30.8837	1.81656	0.322256	5.637	1.73034e-08	0.000331101	Nppa
ENSMUSG00000026649	75.0557	1.65492	0.419996	3.94031	8.13754e-05	0.0399261	Pld5
ENSMUSG00000057098	254.045	1.59343	0.405873	3.92592	8.63978e-05	0.0403225	Ccdc121rt1
ENSMUSG00000021200	150.821	1.56651	0.402852	3.88854	0.000100848	0.0436337	Smim5
ENSMUSG00000067276	30.1238	1.55702	0.400263	3.88998	0.000100252	0.0436337	Insyn2b
ENSMUSG00000031075	236.81	1.45934	0.36588	3.98859	6.64683e-05	0.0363392	4930519F16Rik
ENSMUSG00000044921	63.4425	1.45555	0.314698	4.62522	3.74197e-06	0.00716025	Cytip
ENSMUSG00000048038	73.4087	1.39862	0.314342	4.44936	8.61281e-06	0.0109871	Ctxn3
ENSMUSG00000028753	159.096	1.38337	0.289586	4.77707	1.77867e-06	0.00486213	Gm13544
ENSMUSG00000022483	26.6171	1.34386	0.334445	4.01817	5.86526e-05	0.0340096	Cdhr4
ENSMUSG00000034401	128.851	1.31421	0.298772	4.39871	1.08895e-05	0.0130232	Cimap3	Protein pitchfork
ENSMUSG00000009281	240.027	1.29801	0.279038	4.65174	3.29144e-06	0.00699797	Lrrc71
ENSMUSG00000020155	50.5468	1.26227	0.312973	4.03316	5.50316e-05	0.0340096	Jhy
ENSMUSG00000043621	102.298	1.2083	0.247797	4.87616	1.0817e-06	0.00344972	Slc5a7
ENSMUSG00000095304	245.246	0.986622	0.246565	4.00147	6.29489e-05	0.0354273	Nek5	Serine_threonine-protein kinase Nek5
ENSMUSG00000025789	258.951	0.883783	0.162206	5.44853	5.07887e-08	0.000485921	Akap14	A kinase (PRKA) anchor protein 14
ENSMUSG00000008540	376.125	0.686991	0.164815	4.16826	3.06936e-05	0.0230533	Hc
ENSMUSG00000035095	168.618	0.562808	0.147024	3.828	0.000129191	0.0494413	Pirt
ENSMUSG00000029544	1615.49	-0.429708	0.102835	-4.17861	2.93294e-05	0.0230533	Gm867
ENSMUSG00000044285	217.992	-2.65919	0.638673	-4.16362	3.1324e-05	0.0230533	Irx2
