## Supplementary Table 5 for "Acquisition and extinction of drug-context memories are linked to distinct epigenetic and transcriptional mechanisms in the mouse dentate gyrus"

### Sheet: A. S-Ext vs. C-Ext
Supplementary Table 5A. Succesful extinction DEGs (S-Ext vs. C-Ext (sal control) FC log2 >1.3, adj p <0.05). Upregulated (red) and downregulated (blue).
									DMGs
	p_val	avg_log2FC	pct.1	pct.2	p_val_adj
Ttr	6.05797e-60	3.15808	0.014	0.002	1.3004e-55
Gm32647	2.9212e-12	1.79915	0.012	0.006	6.27065e-08
Foxp2	3.05616e-14	1.73915	0.01	0.004	6.56035e-10
Plekhg1	1.3803e-12	1.70067	0.012	0.006	2.96295e-08
Cit	2.69717e-12	1.25375	0.029	0.02	5.78975e-08
Sgpp2	5.43729e-14	1.08258	0.011	0.005	1.16717e-09
Ptgds	6.15591e-18	0.979099	0.022	0.013	1.32143e-13
Apba3	2.90679e-45	0.965618	0.045	0.023	6.23971e-41
Nell1os	8.53605e-09	0.896972	0.01	0.006	0.000183235
2310075C17Rik	3.91257e-08	0.853039	0.01	0.006	0.000839873
Gm13595	9.10834e-14	0.847887	0.016	0.009	1.9552e-09
Rcan2	2.83284e-10	0.842334	0.016	0.01	6.08097e-06
Rorb	9.00252e-08	0.791882	0.027	0.02	0.00193248
Dancr	5.52351e-50	0.766654	0.078	0.048	1.18568e-45
Gm48617	1.7896e-10	0.754084	0.016	0.01	3.84155e-06
Gm32036	7.17755e-10	0.727238	0.017	0.01	1.54073e-05
Bola1	3.20038e-09	0.715683	0.015	0.01	6.86993e-05
Gm11290	1.11356e-09	0.714762	0.022	0.015	2.39037e-05
Gm47689	1.18628e-21	0.704379	0.034	0.021	2.54648e-17
Nt5dc2	1.82092e-07	0.703657	0.011	0.007	0.00390878
Gm17056	6.9455e-11	0.67683	0.016	0.01	1.49092e-06
2610001J05Rik	5.41604e-15	0.658149	0.028	0.018	1.16261e-10
Ssr4	1.75731e-76	0.654695	0.158	0.105	3.77225e-72
Cmss1	8.07554e-213	0.65401	0.424	0.305	1.7335e-208
Gm17477	8.23294e-23	0.642321	0.046	0.03	1.76728e-18
Chchd10	1.25454e-15	0.639264	0.032	0.021	2.693e-11
Nfe2l3	4.38607e-23	0.637141	0.05	0.033	9.41514e-19
Nxph1	4.62419e-11	0.629386	0.011	0.006	9.92628e-07
Ubc	2.37572e-30	0.62884	0.068	0.045	5.09973e-26
Gal3st4	6.40226e-10	0.62554	0.017	0.011	1.37431e-05
Gm13584	1.71218e-19	0.622893	0.047	0.032	3.67538e-15
1700022I11Rik	8.51028e-10	0.622605	0.018	0.012	1.82682e-05
Gas5	5.90654e-128	0.620699	0.312	0.226	1.2679e-123
Mien1	1.34302e-08	0.609607	0.017	0.012	0.000288292
Gm4779	1.60503e-07	0.607282	0.014	0.01	0.00344536
Resp18	1.09403e-07	0.604306	0.015	0.01	0.00234845
Ppdpf	4.76977e-07	0.601659	0.017	0.012	0.0102388
Gm15594	7.82724e-161	0.600415	0.428	0.328	1.6802e-156
Trmt112	4.57086e-25	0.598706	0.051	0.034	9.8118e-21
Snhg1	2.07603e-25	0.597287	0.06	0.041	4.4564e-21
BC029722	9.74345e-07	0.59476	0.012	0.008	0.0209153
Coa3	1.07278e-14	0.594266	0.033	0.022	2.30284e-10
Olfr1124	4.54594e-16	0.594077	0.039	0.027	9.75832e-12
Fuom	3.73136e-19	0.591584	0.044	0.03	8.00973e-15
Cdk2ap2	6.0745e-09	0.588987	0.016	0.01	0.000130395
Serpine3	3.61702e-26	0.588708	0.059	0.04	7.7643e-22
Snhg3	2.8604e-21	0.587394	0.054	0.038	6.14014e-17
Lhfp	3.27543e-09	0.583043	0.038	0.029	7.03104e-05
Olfm4	1.72876e-12	0.581132	0.025	0.016	3.71095e-08
Ttc39a	2.92457e-10	0.573969	0.022	0.014	6.27787e-06
Trappc2l	2.97184e-19	0.57247	0.05	0.035	6.37934e-15
4930404N11Rik	1.95916e-07	0.566749	0.017	0.012	0.00420554
Rs1	2.25385e-06	0.564646	0.018	0.013	0.0483812
Ciao2b	1.25179e-10	0.564539	0.025	0.017	2.6871e-06
Etv5	1.11082e-12	0.560641	0.026	0.017	2.38448e-08
Aprt	1.0021e-14	0.556444	0.039	0.027	2.1511e-10
Gm49226	1.19057e-21	0.55001	0.058	0.04	2.55568e-17
Slc24a5	1.5964e-112	0.548974	0.365	0.282	3.42684e-108
Rnf5	2.21956e-12	0.547724	0.031	0.021	4.76451e-08
U2af1l4	1.06812e-09	0.547587	0.027	0.019	2.29282e-05
Srm	4.07952e-08	0.546222	0.02	0.014	0.000875709
Gm15591	2.42491e-10	0.545285	0.023	0.015	5.20532e-06
Hist1h4i	5.10358e-14	0.542267	0.045	0.033	1.09554e-09
Tomm5	7.87289e-13	0.54107	0.035	0.025	1.68999e-08
Gm50071	4.52363e-12	0.540997	0.03	0.021	9.71043e-08
Timm13	7.96584e-25	0.540754	0.071	0.05	1.70995e-20
Tmem258	6.04833e-14	0.533601	0.033	0.023	1.29833e-09
Sec61b	3.06887e-08	0.533552	0.018	0.013	0.000658763
Gm4128	4.39842e-10	0.532913	0.025	0.018	9.44164e-06
Gm39090	3.24181e-08	0.532882	0.02	0.014	0.000695887
Pigyl	1.39167e-08	0.531907	0.021	0.015	0.000298736
Rab26os	7.35894e-07	0.531739	0.017	0.012	0.0157967
Hist3h2a	1.94993e-26	0.531535	0.073	0.051	4.18573e-22
Sv2b	3.40969e-07	0.53092	0.012	0.007	0.00731925
Emc6	5.21095e-13	0.53081	0.032	0.022	1.11858e-08
1110038B12Rik	1.41255e-15	0.530493	0.042	0.03	3.03219e-11
Ndufaf3	1.83141e-11	0.53014	0.031	0.022	3.93131e-07
Gm15564	1.06895e-09	0.528486	0.029	0.021	2.2946e-05
Gm48420	2.5877e-07	0.527903	0.018	0.013	0.00555476
Krt10	1.63472e-12	0.525616	0.04	0.029	3.50909e-08
Adamtsl4	6.29637e-07	0.52325	0.015	0.01	0.0135158
Gm42517	7.19153e-07	0.519073	0.015	0.01	0.0154373
Snhg4	3.71269e-26	0.518088	0.085	0.061	7.96966e-22
Snhg8	2.09487e-21	0.517947	0.071	0.052	4.49685e-17
Gm4409	4.24088e-17	0.516947	0.061	0.045	9.10347e-13
CT009536.1	1.29622e-11	0.513817	0.034	0.024	2.78248e-07
4930532G15Rik	2.05506e-07	0.513163	0.023	0.017	0.00441139
Snhg20	5.78052e-51	0.512424	0.177	0.131	1.24085e-46
Kcnrg	1.16808e-39	0.505558	0.136	0.1	2.50739e-35
Rnaseh2c	5.18985e-16	0.504864	0.046	0.033	1.11405e-11
Gm29237	3.56993e-38	0.503769	0.126	0.093	7.6632e-34
Efemp2	1.76045e-09	0.502727	0.023	0.016	3.77898e-05
Higd2a	2.11189e-22	0.501744	0.083	0.061	4.53339e-18
Gpr18	1.82592e-28	0.501286	0.088	0.063	3.91953e-24
Gm10658	3.87025e-22	0.500895	0.069	0.05	8.30787e-18
Eif3g	5.15205e-07	0.500866	0.019	0.014	0.0110594
Rex1bd	4.55011e-09	0.499892	0.024	0.017	9.76728e-05
Gm17545	1.57796e-16	0.498758	0.054	0.039	3.38724e-12
Rad1	1.38779e-06	0.497531	0.017	0.012	0.0297902
Id2	1.12845e-06	0.49721	0.017	0.012	0.0242234
Dmac1	1.90271e-06	0.496988	0.021	0.016	0.0408435
Ssna1	4.5309e-32	0.490127	0.104	0.075	9.72604e-28
Plcb4	2.226e-07	0.489663	0.023	0.017	0.00477833
Hist3h2ba	1.701e-25	0.489538	0.08	0.058	3.65137e-21
Shc3	1.69252e-15	0.486034	0.054	0.04	3.63316e-11
Slc6a20b	1.0161e-12	0.485118	0.039	0.028	2.18115e-08
Ramac	3.60693e-07	0.484041	0.023	0.017	0.00774264
Tmsb4x	2.42711e-68	0.482793	0.278	0.218	5.21004e-64
Emg1	1.44675e-28	0.482462	0.098	0.072	3.10559e-24
2900060B14Rik	2.02445e-11	0.481302	0.038	0.028	4.34568e-07
Rprml	6.22715e-15	0.48047	0.052	0.039	1.33672e-10
Tuba4a	4.21655e-13	0.479884	0.043	0.031	9.05125e-09
Fabp5	3.57307e-07	0.479277	0.02	0.015	0.00766995
Dph3	1.99467e-06	0.479163	0.021	0.016	0.0428176
Nlrc3	1.04169e-19	0.478423	0.071	0.053	2.2361e-15
Mdp1	1.91167e-17	0.478153	0.058	0.042	4.1036e-13
Gm48094	2.65199e-20	0.477564	0.077	0.057	5.69276e-16
Ccdc107	4.78956e-38	0.477404	0.138	0.102	1.02813e-33
Pfdn6	2.18038e-13	0.476293	0.042	0.03	4.6804e-09
Psmb4	2.20067e-12	0.47578	0.039	0.028	4.72395e-08
Commd4	6.22718e-24	0.474182	0.083	0.061	1.33673e-19
Tmem107	2.84037e-09	0.472183	0.035	0.026	6.09715e-05
Gt(ROSA)26Sor	6.13689e-19	0.469935	0.071	0.052	1.31734e-14
Surf1	6.36894e-11	0.468574	0.037	0.027	1.36716e-06
Mettl23	1.16867e-22	0.466827	0.089	0.066	2.50867e-18
Wdr83os	5.13956e-09	0.465919	0.032	0.024	0.000110326
Gm10681	6.35725e-08	0.465054	0.033	0.025	0.00136465
Znrd1	3.80247e-11	0.464745	0.034	0.025	8.16239e-07
Exosc9	5.86922e-21	0.463093	0.078	0.057	1.25989e-16
Elof1	1.73216e-06	0.463004	0.019	0.014	0.0371825
Idh3g	3.61591e-24	0.462197	0.094	0.07	7.7619e-20
Exosc4	1.3073e-06	0.462154	0.024	0.018	0.0280625
H2afz	1.15671e-35	0.461829	0.148	0.113	2.48299e-31
6330403K07Rik	5.51563e-17	0.461015	0.068	0.051	1.18398e-12
Mif	1.17401e-12	0.460865	0.042	0.031	2.52012e-08
Gm37768	1.93573e-23	0.459951	0.091	0.068	4.15524e-19
Epb41l4aos	3.17877e-09	0.459333	0.03	0.022	6.82354e-05
Bloc1s2	8.76206e-37	0.458035	0.14	0.105	1.88086e-32
Degs2	2.35542e-07	0.457679	0.026	0.02	0.00505615
Tubb5	1.74399e-12	0.454424	0.048	0.036	3.74365e-08
Gm15706	3.51218e-10	0.452534	0.033	0.024	7.53924e-06
Gm47661	3.43135e-15	0.450273	0.06	0.045	7.36573e-11
Ubb	1.16292e-38	0.449242	0.186	0.146	2.49633e-34
Bax	2.61751e-26	0.448964	0.098	0.073	5.61875e-22
Med31	1.67113e-11	0.448239	0.041	0.03	3.58726e-07
AY036118	3.73805e-111	0.446962	0.47	0.385	8.0241e-107
Gm45486	3.69282e-19	0.445272	0.087	0.067	7.927e-15
Igsf10	1.19749e-06	0.444099	0.022	0.016	0.0257054
Mogs	1.03208e-07	0.443874	0.026	0.019	0.00221546
Tomm6	1.49247e-09	0.442737	0.033	0.025	3.20373e-05
Ndufs8	1.40569e-07	0.441591	0.027	0.02	0.00301746
Spata2	6.0373e-52	0.441308	0.237	0.186	1.29597e-47
Trappc5	1.987e-07	0.440062	0.025	0.019	0.00426528
Sh3bgrl3	1.45987e-18	0.439835	0.073	0.055	3.13375e-14
Gm26879	1.86249e-22	0.439222	0.092	0.07	3.99802e-18
Snrpa	1.53443e-19	0.439031	0.069	0.05	3.2938e-15
Pgam1	1.05519e-14	0.438949	0.053	0.039	2.26507e-10
Fdps	7.26123e-12	0.437422	0.04	0.03	1.5587e-07
D030068K23Rik	1.85152e-06	0.433772	0.028	0.022	0.0397447
Hras	2.49644e-18	0.432807	0.076	0.057	5.35887e-14
Gm47802	4.56372e-22	0.432228	0.096	0.073	9.79648e-18
Gm44759	3.71048e-13	0.432099	0.047	0.035	7.96491e-09
Nanos1	2.48756e-07	0.430868	0.027	0.021	0.0053398
Ssr2	8.06574e-13	0.429849	0.047	0.035	1.73139e-08
Gm12027	8.78044e-34	0.429786	0.132	0.098	1.88481e-29
Gm48715	4.80832e-08	0.429485	0.038	0.029	0.00103215
Arxes1	2.50261e-10	0.427722	0.043	0.033	5.3721e-06
Tmem126a	6.93805e-48	0.427621	0.225	0.177	1.48932e-43
Gm49521	4.2861e-17	0.425656	0.086	0.067	9.20055e-13
Bex1	2.02927e-10	0.425288	0.043	0.032	4.35602e-06
Gm37982	1.06934e-22	0.424477	0.092	0.069	2.29545e-18
Gm36279	8.41484e-14	0.423328	0.054	0.04	1.80633e-09
Atp5g1	2.81533e-21	0.42321	0.094	0.072	6.04338e-17
Imp3	2.04584e-11	0.423148	0.051	0.039	4.3916e-07
Lyplal1	2.12937e-08	0.423138	0.029	0.022	0.000457091
Mastl	2.06704e-07	0.42306	0.031	0.024	0.00443712
Hnrnpa1	3.19622e-27	0.422854	0.121	0.093	6.86101e-23
Dbp	3.88117e-08	0.421872	0.033	0.025	0.000833133
Acd	3.43668e-10	0.421034	0.038	0.028	7.37718e-06
Zfas1	1.17848e-15	0.420188	0.064	0.048	2.52972e-11
Pla2g3	9.1689e-53	0.419657	0.304	0.249	1.9682e-48
Scand1	1.23103e-10	0.419625	0.046	0.035	2.64253e-06
Rce1	4.58216e-09	0.419231	0.035	0.026	9.83607e-05
Ceacam2	2.51839e-16	0.419169	0.069	0.052	5.40598e-12
Gm11817	1.43355e-27	0.418769	0.136	0.106	3.07725e-23
Atp6v1f	1.89759e-10	0.417586	0.04	0.03	4.07336e-06
Atp5b	5.40051e-38	0.417487	0.171	0.132	1.15927e-33
4930474M22Rik	3.22698e-10	0.416822	0.057	0.045	6.92704e-06
Snhg16	3.14652e-07	0.416614	0.026	0.02	0.00675431
Gm45435	9.75946e-21	0.41622	0.101	0.078	2.09496e-16
Timm8b	5.22484e-10	0.41606	0.044	0.034	1.12156e-05
Eif1	1.72133e-41	0.415851	0.208	0.164	3.69501e-37
Gm38948	3.42532e-16	0.414574	0.071	0.054	7.35279e-12
Hypk	1.16134e-11	0.413955	0.052	0.04	2.49294e-07
9430060I03Rik	3.11215e-07	0.413501	0.028	0.021	0.00668054
Xbp1	1.56401e-17	0.413457	0.076	0.058	3.35731e-13
Pgp	2.05503e-17	0.413289	0.08	0.061	4.41132e-13
Pcdh8	2.27432e-18	0.41242	0.081	0.062	4.88205e-14
Slc50a1	2.30087e-34	0.412197	0.173	0.135	4.93905e-30
Slirp	9.74121e-12	0.410424	0.051	0.039	2.09105e-07
Hcfc1r1	8.16568e-07	0.409537	0.03	0.023	0.0175284
2410006H16Rik	8.92811e-20	0.409378	0.087	0.067	1.91651e-15
Tpt1	1.13615e-22	0.409357	0.109	0.084	2.43886e-18
BC003965	5.49004e-20	0.409135	0.095	0.073	1.17849e-15
A930028N01Rik	1.05646e-07	0.409039	0.033	0.026	0.00226779
Polr2j	8.11512e-14	0.408657	0.051	0.037	1.74199e-09
Iscu	1.63112e-17	0.406792	0.078	0.059	3.50136e-13
Gm48914	2.31745e-08	0.406346	0.027	0.02	0.000497463
Ndn	2.0287e-07	0.40588	0.021	0.015	0.0043548
Tepsin	2.11009e-06	0.404754	0.024	0.019	0.0452952
1700113A16Rik	1.14356e-07	0.404115	0.035	0.027	0.00245476
Orc1	6.24898e-18	0.403757	0.089	0.069	1.34141e-13
1700087M22Rik	6.22678e-11	0.402373	0.046	0.035	1.33664e-06
Cntn6	8.66796e-07	0.401864	0.018	0.013	0.0186067
Gm3227	1.90521e-07	0.401547	0.031	0.023	0.00408971
Ccdc78	2.6785e-07	0.401256	0.037	0.03	0.00574967
Slc25a37	2.19968e-08	0.401078	0.038	0.029	0.000472183
0610009B22Rik	2.24394e-07	0.400834	0.026	0.02	0.00481684
Gm16552	1.32883e-29	0.400321	0.146	0.114	2.85248e-25
Gm12709	4.08007e-40	0.400245	0.204	0.162	8.75827e-36
Timm10b	1.29356e-14	0.400184	0.074	0.058	2.77676e-10
Cfap157	2.18936e-06	0.400075	0.03	0.024	0.0469967
Tinf2	4.19863e-13	0.398509	0.056	0.042	9.01278e-09
4930484I04Rik	6.5735e-15	0.398274	0.068	0.052	1.41107e-10
Dph1	3.95133e-09	0.398146	0.038	0.029	8.48192e-05
Eif1b	2.95042e-25	0.398009	0.138	0.109	6.33337e-21
Gm38134	2.31384e-33	0.397914	0.184	0.147	4.96689e-29
Sfxn3	9.67443e-09	0.397626	0.031	0.023	0.000207671
Tuba1a	4.82778e-18	0.397485	0.092	0.072	1.03633e-13
Oaz1	1.7229e-36	0.397	0.196	0.155	3.69838e-32
Gm15965	2.75083e-14	0.396688	0.071	0.055	5.90492e-10
Preb	1.01861e-45	0.39624	0.25	0.201	2.18655e-41
Gm49915	1.56202e-07	0.396073	0.03	0.023	0.00335303
Wdr38	1.07229e-06	0.395875	0.028	0.022	0.0230179
Cox6a1	1.14588e-20	0.395871	0.106	0.083	2.45975e-16
Ndufb10	9.35622e-14	0.395253	0.071	0.056	2.00841e-09
Zfp687	1.41528e-09	0.394958	0.045	0.035	3.03805e-05
Gm28609	1.08691e-06	0.394412	0.025	0.019	0.0233316
Gm49179	2.67492e-11	0.394379	0.06	0.048	5.74198e-07
Cyp2u1	2.56393e-07	0.393888	0.03	0.023	0.00550373
B430010I23Rik	8.55479e-07	0.39361	0.022	0.016	0.0183637
Gm17227	4.6465e-43	0.393453	0.245	0.198	9.97418e-39
Selenom	2.69646e-26	0.393437	0.158	0.127	5.78821e-22
Rnf220	8.09458e-07	0.392717	0.12	0.107	0.0173758
Npm1	1.0671e-21	0.392715	0.109	0.085	2.29064e-17
Zfp511	5.767e-18	0.392656	0.086	0.067	1.23794e-13
Gm49085	1.34334e-09	0.392272	0.046	0.036	2.88361e-05
Ier5	3.26256e-07	0.392187	0.031	0.024	0.00700341
Ndufa4	1.85689e-16	0.392035	0.078	0.06	3.98601e-12
Rasl10a	6.86322e-34	0.39182	0.228	0.188	1.47326e-29
Tomm22	4.16963e-10	0.391612	0.045	0.034	8.95054e-06
Snhg6	3.11568e-08	0.391441	0.031	0.023	0.000668812
Slc2a12	2.90329e-07	0.391416	0.031	0.024	0.0062322
Hirip3	1.29445e-22	0.390914	0.115	0.089	2.77867e-18
Gm39326	5.34181e-18	0.39059	0.092	0.072	1.14667e-13
2310061I04Rik	4.03746e-12	0.390465	0.055	0.042	8.6668e-08
4932413F04Rik	1.03509e-25	0.389643	0.136	0.107	2.22192e-21
Ptgis	1.79187e-10	0.389212	0.049	0.038	3.84644e-06
4930545L23Rik	4.51005e-35	0.389146	0.22	0.18	9.68128e-31
Gm20536	3.63132e-07	0.388585	0.03	0.023	0.007795
Ift20	7.01192e-40	0.388449	0.226	0.182	1.50518e-35
Ndufb11	1.9489e-07	0.387749	0.036	0.028	0.00418352
Flcn	7.71572e-10	0.386994	0.05	0.039	1.65626e-05
Rsl24d1	1.31919e-06	0.386035	0.03	0.023	0.0283177
Cox14	1.73788e-10	0.385257	0.052	0.041	3.73054e-06
Irf2bpl	9.33258e-07	0.384733	0.028	0.022	0.0200333
Gm12064	8.24045e-25	0.383835	0.146	0.117	1.76889e-20
Borcs8	3.24473e-07	0.382516	0.031	0.023	0.00696513
2610020C07Rik	7.98514e-56	0.382364	0.332	0.274	1.71409e-51
Akr1b3	5.31658e-27	0.382294	0.129	0.1	1.14126e-22
Gm28370	4.83353e-26	0.381782	0.137	0.108	1.03757e-21
Snhg10	1.75039e-09	0.38133	0.041	0.032	3.75739e-05
Zfp414	2.19665e-11	0.380886	0.045	0.034	4.71533e-07
Dnajc30	1.33815e-07	0.380089	0.035	0.028	0.00287248
Polr2c	4.12108e-13	0.379613	0.074	0.058	8.84631e-09
Rpgrip1	4.64345e-14	0.379462	0.074	0.058	9.96764e-10
D530033B14Rik	2.49359e-12	0.379315	0.059	0.046	5.35275e-08
Gapdhs	1.07792e-14	0.379278	0.079	0.062	2.31387e-10
Ccdc71l	1.32137e-09	0.379096	0.041	0.031	2.83645e-05
9530026P05Rik	1.62334e-07	-0.431793	0.014	0.02	0.00348466

### Sheet: B. F-Ext vs. C-Ext
Supplementary Table 5B. Failed extinction DEGs (F-Ext vs. C-Ext (sal control) FC log2 >1.3, adj p <0.05)
	p_val	avg_log2FC	pct.1	pct.2	p_val_adj
Ttr	5.47471e-87	3.53743	0.018	0.002	1.1752e-82
Gm11290	1.78013e-17	1.00635	0.025	0.015	3.82123e-13
D730045A05Rik	1.89216e-10	0.947212	0.011	0.006	4.06171e-06
Apba3	1.6386e-35	0.898904	0.042	0.023	3.51742e-31
Olfr1124	2.18379e-29	0.831436	0.044	0.027	4.68772e-25
CT009536.1	9.80841e-19	0.721736	0.037	0.024	2.10547e-14
Gm48617	9.90795e-08	0.688233	0.014	0.01	0.00212684
Gm13584	3.65764e-21	0.674152	0.047	0.032	7.85149e-17
Gm17477	1.55414e-21	0.656551	0.045	0.03	3.33612e-17
Gm15594	1.727e-182	0.632135	0.429	0.328	3.70717e-178
Ptcra	1.70793e-06	0.624283	0.01	0.006	0.0366625
AC149090.1	0	0.615763	0.796	0.645	0
Gm48420	7.14685e-09	0.611819	0.019	0.013	0.000153414
Gas5	1.87401e-109	0.609595	0.301	0.226	4.02275e-105
Gm15591	1.54378e-10	0.609339	0.023	0.015	3.31387e-06
Asf1b	9.83171e-11	0.600676	0.028	0.02	2.11047e-06
Nfe2l3	3.41064e-18	0.58714	0.047	0.033	7.32128e-14
Cmss1	9.22133e-131	0.551284	0.391	0.305	1.97945e-126
Ssr4	2.4996e-46	0.550051	0.144	0.105	5.36563e-42
Gm43126	6.03504e-08	0.54543	0.023	0.017	0.00129548
Cdk2ap2	1.56627e-06	0.544615	0.015	0.01	0.0336215
Epb41l4aos	5.42791e-10	0.530861	0.031	0.022	1.16516e-05
Kcnrg	4.87462e-36	0.520038	0.133	0.1	1.04639e-31
Pappa	2.04165e-07	0.511015	0.022	0.016	0.00438262
Slc15a2	1.15221e-27	0.504913	0.088	0.064	2.47333e-23
Dancr	6.01803e-18	0.503437	0.064	0.048	1.29183e-13
Ubc	1.16277e-17	0.499782	0.061	0.045	2.496e-13
B430010I23Rik	1.16145e-06	0.499447	0.022	0.016	0.0249317
Trappc2l	6.50357e-11	0.495388	0.045	0.035	1.39606e-06
Gm49226	1.61782e-15	0.495325	0.054	0.04	3.47282e-11
Etv5	2.22264e-08	0.493002	0.024	0.017	0.000477112
Trmt112	3.24136e-12	0.486115	0.045	0.034	6.95789e-08
Ptgis	2.61932e-14	0.483652	0.051	0.038	5.62263e-10
Gm14508	1.33221e-06	0.480296	0.018	0.013	0.0285972
Snhg1	5.29449e-13	0.475902	0.054	0.041	1.13651e-08
Olfm4	1.31111e-06	0.473181	0.022	0.016	0.0281444
Tmem258	2.05441e-07	0.471356	0.03	0.023	0.00440999
Gm44759	9.76396e-11	0.465106	0.045	0.035	2.09593e-06
Tuba4a	7.15169e-11	0.459552	0.041	0.031	1.53518e-06
1700003F12Rik	4.85534e-10	0.459043	0.038	0.028	1.04225e-05
Surf1	9.67535e-10	0.458155	0.036	0.027	2.07691e-05
Polr2j	3.86161e-12	0.457994	0.049	0.037	8.28933e-08
Junb	5.45208e-10	0.457727	0.054	0.043	1.17034e-05
Serpine3	3.25373e-12	0.456723	0.052	0.04	6.98446e-08
Rpgrip1	5.44842e-18	0.455221	0.076	0.058	1.16956e-13
Fdps	1.90344e-09	0.452377	0.039	0.03	4.08592e-05
Slc24a5	8.42507e-70	0.451129	0.341	0.282	1.80853e-65
Fndc9	3.80507e-100	0.446937	0.485	0.416	8.16796e-96
Gm38948	1.51322e-14	0.442583	0.07	0.054	3.24828e-10
Psmb4	1.62681e-09	0.441017	0.037	0.028	3.49212e-05
Churc1	9.20423e-11	0.440461	0.044	0.034	1.97578e-06
Hspa8	7.88833e-36	0.439153	0.188	0.151	1.69331e-31
Gm10658	6.7034e-13	0.429264	0.063	0.05	1.43895e-08
Odc1	1.31547e-23	0.427738	0.126	0.101	2.8238e-19
Nlrc3	1.40438e-11	0.427732	0.066	0.053	3.01464e-07
Gm47802	8.42558e-18	0.427007	0.093	0.073	1.80863e-13
Gm38134	1.02008e-31	0.426698	0.181	0.147	2.1897e-27
Gm15564	1.18281e-06	0.425033	0.027	0.021	0.0253903
Gm16105	3.72702e-42	0.415283	0.198	0.156	8.00042e-38
Idh3g	4.87986e-17	0.413734	0.089	0.07	1.04751e-12
Msto1	2.3202e-11	0.413166	0.056	0.044	4.98055e-07
Gm17545	2.51295e-09	0.408277	0.05	0.039	5.3943e-05
Acd	3.58481e-07	0.406542	0.036	0.028	0.00769515
Cfap157	3.46296e-07	0.406399	0.031	0.024	0.00743359
Ccdc107	4.12661e-21	0.405706	0.127	0.102	8.85817e-17
Fxyd4	1.86573e-07	0.404298	0.037	0.029	0.00400498
Ascl4	1.2761e-09	0.401968	0.049	0.039	2.73929e-05
Gm37768	1.85647e-11	0.400881	0.082	0.068	3.9851e-07
Polr2i	3.63007e-07	0.399519	0.031	0.024	0.00779231
Eif1b	4.28653e-22	0.396932	0.135	0.109	9.20146e-18
Mt1	1.46525e-09	0.39636	0.06	0.048	3.14531e-05
Fuom	2.08114e-07	0.395071	0.038	0.03	0.00446739
Atp5g1	4.03764e-14	0.395039	0.089	0.072	8.66719e-10
Tomm20l	1.61599e-06	0.394858	0.036	0.029	0.0346888
Emg1	1.79125e-14	0.394609	0.089	0.072	3.84509e-10
Higd2a	2.81366e-13	0.393775	0.077	0.061	6.0398e-09
Btg2	2.47561e-14	0.39323	0.098	0.08	5.31415e-10
Hsp90ab1	1.09335e-52	0.391434	0.359	0.307	2.34698e-48
Gm43660	3.96192e-07	0.390701	0.041	0.033	0.00850466
Uqcr11	1.60022e-06	0.390129	0.038	0.03	0.0343504
Tpt1	8.65762e-16	0.389951	0.103	0.084	1.85845e-11
Celf3	2.2572e-78	0.389754	0.471	0.412	4.8453e-74
Timm13	3.85861e-10	0.389078	0.062	0.05	8.2829e-06
Med10	1.60572e-06	0.388731	0.034	0.027	0.0344684
0610043K17Rik	1.05033e-16	0.386336	0.109	0.089	2.25464e-12
Hsp90aa1	2.28286e-21	0.386236	0.135	0.11	4.90038e-17
Chrd	2.05992e-24	0.383449	0.162	0.133	4.42183e-20
Ssna1	1.99013e-16	0.382995	0.094	0.075	4.272e-12
Gm13684	2.03231e-07	0.380408	0.042	0.034	0.00436255
Gm39326	8.94611e-14	0.378864	0.088	0.072	1.92037e-09
Ndufa4	4.06627e-12	0.378768	0.075	0.06	8.72866e-08
Tenm4	3.95978e-23	-0.380742	0.087	0.112	8.50006e-19
Macrod2os2	5.64781e-09	-0.382306	0.025	0.033	0.000121236
Car10	5.55529e-70	-0.390526	0.284	0.349	1.1925e-65
Zfp804b	1.45279e-50	-0.401644	0.233	0.286	3.11855e-46
Colgalt2	4.95847e-09	-0.403077	0.02	0.028	0.000106439
Evc2	1.61117e-07	-0.424676	0.017	0.023	0.00345853
Frmpd3	1.57552e-07	-0.450991	0.012	0.018	0.00338201
Mid1	2.50406e-40	-0.461441	0.092	0.128	5.3752e-36
Nhs	6.56092e-09	-0.471111	0.017	0.024	0.000140837
Gm15726	8.75547e-08	-0.48085	0.011	0.017	0.00187945
9530026P05Rik	3.50843e-09	-0.480942	0.013	0.02	7.53121e-05
Fgf10	7.35105e-07	-0.530296	0.01	0.014	0.0157798
Gm6525	1.96419e-08	-0.537179	0.009	0.014	0.000421633
Tox3	7.33439e-14	-0.563774	0.021	0.031	1.5744e-09
Scn9a	2.96588e-12	-0.592551	0.017	0.025	6.36655e-08
Kcnk13	1.0042e-08	-0.598016	0.01	0.015	0.000215561
Sec1	9.62608e-12	-0.600662	0.012	0.019	2.06633e-07
Gm13629	2.83453e-09	-0.602073	0.009	0.015	6.08461e-05
Col19a1	2.44786e-08	-0.692666	0.008	0.013	0.000525457
Otof	9.77293e-07	-0.710559	0.006	0.01	0.0209786
Pde1a	6.65928e-36	-0.771496	0.035	0.057	1.42948e-31
Stk32b	1.37802e-07	-0.786557	0.006	0.01	0.00295805

### Sheet: C. Unique and Common 
Supplementary Table 5C. Unique and shared S-Ext and F-Ext DEGs.
	S-Ext unique			Common		F-Ext unique
	0610009B22Rik			9530026P05Rik		0610043K17Rik
	1110038B12Rik			Acd		1700003F12Rik
	1700022I11Rik			Apba3		AC149090.1
	1700087M22Rik			Atp5g1		Ascl4
	1700113A16Rik			B430010I23Rik		Asf1b
	2310061I04Rik			Ccdc107		Btg2
	2310075C17Rik			Cdk2ap2		Car10
	2410006H16Rik			Cfap157		Celf3
	2610001J05Rik			Cmss1		Chrd
	2610020C07Rik			CT009536.1		Churc1
	2900060B14Rik			Dancr		Col19a1
	4930404N11Rik			Eif1b		Colgalt2
	4930474M22Rik			Emg1		D730045A05Rik
	4930484I04Rik			Epb41l4aos		Evc2
	4930532G15Rik			Etv5		Fgf10
	4930545L23Rik			Fdps		Fndc9
	4932413F04Rik			Fuom		Frmpd3
	6330403K07Rik			Gas5		Fxyd4
	9430060I03Rik			Gm10658		Gm13629
	A930028N01Rik			Gm11290		Gm13684
	Adamtsl4			Gm13584		Gm14508
	Akr1b3			Gm15564		Gm15726
	Aprt			Gm15591		Gm16105
	Arxes1			Gm15594		Gm43126
	Atp5b			Gm17477		Gm43660
	Atp6v1f			Gm17545		Gm6525
	AY036118			Gm37768		Hsp90aa1
	Bax			Gm38134		Hsp90ab1
	BC003965			Gm38948		Hspa8
	BC029722			Gm39326		Junb
	Bex1			Gm44759		Kcnk13
	Bloc1s2			Gm47802		Macrod2os2
	Bola1			Gm48420		Med10
	Borcs8			Gm48617		Mid1
	Ccdc71l			Gm49226		Msto1
	Ccdc78			Higd2a		Mt1
	Ceacam2			Idh3g		Nhs
	Chchd10			Kcnrg		Odc1
	Ciao2b			Ndufa4		Otof
	Cit			Nfe2l3		Pappa
	Cntn6			Nlrc3		Pde1a
	Coa3			Olfm4		Polr2i
	Commd4			Olfr1124		Ptcra
	Cox14			Polr2j		Scn9a
	Cox6a1			Psmb4		Sec1
	Cyp2u1			Ptgis		Slc15a2
	D030068K23Rik			Rpgrip1		Stk32b
	D530033B14Rik			Serpine3		Tenm4
	Dbp			Slc24a5		Tomm20l
	Degs2			Snhg1		Tox3
	Dmac1			Ssna1		Uqcr11
	Dnajc30			Ssr4		Zfp804b
	Dph1			Surf1
	Dph3			Timm13
	Efemp2			Tmem258
	Eif1			Tpt1
	Eif3g			Trappc2l
	Elof1			Trmt112
	Emc6			Ttr
	Exosc4			Tuba4a
	Exosc9			Ubc
	Fabp5
	Flcn
	Foxp2
	Gal3st4
	Gapdhs
	Gm10681
	Gm11817
	Gm12027
	Gm12064
	Gm12709
	Gm13595
	Gm15706
	Gm15965
	Gm16552
	Gm17056
	Gm17227
	Gm20536
	Gm26879
	Gm28370
	Gm28609
	Gm29237
	Gm32036
	Gm3227
	Gm32647
	Gm36279
	Gm37982
	Gm39090
	Gm4128
	Gm42517
	Gm4409
	Gm45435
	Gm45486
	Gm47661
	Gm47689
	Gm4779
	Gm48094
	Gm48715
	Gm48914
	Gm49085
	Gm49179
	Gm49521
	Gm49915
	Gm50071
	Gpr18
	Gt(ROSA)26Sor
	H2afz
	Hcfc1r1
	Hirip3
	Hist1h4i
	Hist3h2a
	Hist3h2ba
	Hnrnpa1
	Hras
	Hypk
	Id2
	Ier5
	Ift20
	Igsf10
	Imp3
	Irf2bpl
	Iscu
	Krt10
	Lhfp
	Lyplal1
	Mastl
	Mdp1
	Med31
	Mettl23
	Mien1
	Mif
	Mogs
	Nanos1
	Ndn
	Ndufaf3
	Ndufb10
	Ndufb11
	Ndufs8
	Nell1os
	Npm1
	Nt5dc2
	Nxph1
	Oaz1
	Orc1
	Pcdh8
	Pfdn6
	Pgam1
	Pgp
	Pigyl
	Pla2g3
	Plcb4
	Plekhg1
	Polr2c
	Ppdpf
	Preb
	Ptgds
	Rab26os
	Rad1
	Ramac
	Rasl10a
	Rcan2
	Rce1
	Resp18
	Rex1bd
	Rnaseh2c
	Rnf220
	Rnf5
	Rorb
	Rprml
	Rs1
	Rsl24d1
	Scand1
	Sec61b
	Selenom
	Sfxn3
	Sgpp2
	Sh3bgrl3
	Shc3
	Slc25a37
	Slc2a12
	Slc50a1
	Slc6a20b
	Slirp
	Snhg10
	Snhg16
	Snhg20
	Snhg3
	Snhg4
	Snhg6
	Snhg8
	Snrpa
	Spata2
	Srm
	Ssr2
	Sv2b
	Tepsin
	Timm10b
	Timm8b
	Tinf2
	Tmem107
	Tmem126a
	Tmsb4x
	Tomm22
	Tomm5
	Tomm6
	Trappc5
	Ttc39a
	Tuba1a
	Tubb5
	U2af1l4
	Ubb
	Wdr38
	Wdr83os
	Xbp1
	Zfas1
	Zfp414
	Zfp511
	Zfp687
	Znrd1
