## Supplementary Table 6 for "Acquisition and extinction of drug-context memories are linked to distinct epigenetic and transcriptional mechanisms in the mouse dentate gyrus"

### Sheet: Sheet1
Supplementary Table 6. S-Ext DEGs annotated in the GO category of "mitochondrial membrane".
Dnajc30	DnaJ homolog subfamily C member 30, mitochondrial
Bax	Apoptosis regulator BAX
Tmem126a	Transmembrane protein 126A
Coa3	Cytochrome c oxidase assembly factor 3 homolog, mitochondrial
Cox14	Cytochrome c oxidase assembly protein COX14
Ubc	Polyubiquitin-C
Ndufa4	Cytochrome c oxidase subunit NDUFA4
Tomm5	Mitochondrial import receptor subunit TOM5 homolog
Cox6a1	Cytochrome c oxidase subunit 6A1, mitochondrial
Dmac1	Distal membrane-arm assembly complex protein 1
Timm13	Mitochondrial import inner membrane translocase subunit Tim13
Ndufaf3	NADH dehydrogenase [ubiquinone] 1 alpha subcomplex assembly factor 3
Ndufb11	NADH dehydrogenase [ubiquinone] 1 beta subcomplex subunit 11, mitochondrial
Rnf5	E3 ubiquitin-protein ligase RNF5
Higd2a	HIG1 domain family member 2A
Surf1	Surfeit locus protein 1
Ndufb10	NADH dehydrogenase [ubiquinone] 1 beta subcomplex subunit 10
Chchd10	Coiled-coil-helix-coiled-coil-helix domain containing 10
Ubb	Polyubiquitin-B
Timm10b	Mitochondrial import inner membrane translocase subunit Tim10 B
Ndufs8	NADH dehydrogenase [ubiquinone] iron-sulfur protein 8, mitochondrial
Tomm6	Mitochondrial import receptor subunit TOM6 homolog
Timm8b	Mitochondrial import inner membrane translocase subunit Tim8 B
Sfxn3	Sideroflexin-3
Slc25a37	Mitoferrin-1
Cyp2u1	Cytochrome P450 2U1
Atp5g1	ATP synthase F(0) complex subunit C1, mitochondrial
Tomm22	Mitochondrial import receptor subunit TOM22 homolog
